# Studying Pathogens Degrades BLAST-based Pathogen Identification

**DOI:** 10.1101/2022.07.12.499705

**Authors:** Jacob Beal, Adam Clore, Jeff Manthey

**Author notes:** Contributing authors.

## Abstract

As synthetic biology becomes increasingly capable and accessible, it is likewise increasingly critical to be able to make accurate biosecurity determinations regarding the pathogenicity or toxicity of particular nucleic acid or amino acid sequences. At present, this is typically done using the BLAST algorithm to determine the best match with sequences in the NCBI databases. Neither BLAST nor the NCBI databases, however, are actually designed for biosafety determination. Critically, taxonomic errors or ambiguities in the NCBI databases can also cause errors in BLAST-based taxonomic categorization. With heavily studied taxa and frequently used biotechnology tools, even low frequency taxonomic categorization issues can lead to high rates of errors in biosecurity decision-making. Here we focus on the implications for false positives, finding that NCBI BLAST will now incorrectly categorize a number of commonly used biotechnology tool sequences as the pathogens or toxins with which they have been used. Paradoxically, this implies that problems are expected to be most acute for the pathogens and toxins of highest interest and the most widely used biotechnology tools. We thus conclude that biosecurity tools should shift away from BLAST against NCBI and towards new methods that are specifically tailored for biosafety purposes.
