## Supplementary S3 is an Excel file containing the per-sequence results from the extension experiments. for "Studying Pathogens Degrades BLAST-based Pathogen Identification"

### Sheet: 1 AA flanker
		foldon	Secretion Peptide	Streptavidin + PreScission	Twin Streptavidin	GFP 5' region	NanoLuc	ZsGreen
Direction	Flanking AA	Controlled Taxa	Controlled Taxa	Controlled Taxa	Controlled Taxa	Controlled Taxa	Controlled Taxa	Controlled Taxa
5'	A		tag at 5' end of sequence	tag at 5' end of sequence	tag at 5' end of sequence
5'	C		tag at 5' end of sequence	tag at 5' end of sequence	tag at 5' end of sequence
5'	D		tag at 5' end of sequence	tag at 5' end of sequence	tag at 5' end of sequence	Vesicular stomatitis virus	Yellow Fever
5'	E		tag at 5' end of sequence	tag at 5' end of sequence	tag at 5' end of sequence	Vesicular stomatitis virus
5'	F	HP Avian Influenza A	tag at 5' end of sequence	tag at 5' end of sequence	tag at 5' end of sequence
5'	G		tag at 5' end of sequence	tag at 5' end of sequence	tag at 5' end of sequence	Vesicular stomatitis virus
5'	H		tag at 5' end of sequence	tag at 5' end of sequence	tag at 5' end of sequence
5'	I	HP Avian Influenza A	tag at 5' end of sequence	tag at 5' end of sequence	tag at 5' end of sequence
5'	K		tag at 5' end of sequence	tag at 5' end of sequence	tag at 5' end of sequence
5'	L		tag at 5' end of sequence	tag at 5' end of sequence	tag at 5' end of sequence
5'	M		tag at 5' end of sequence	tag at 5' end of sequence	tag at 5' end of sequence
5'	N		tag at 5' end of sequence	tag at 5' end of sequence	tag at 5' end of sequence		Yellow Fever
5'	P		tag at 5' end of sequence	tag at 5' end of sequence	tag at 5' end of sequence	Vesicular stomatitis virus		SARS-CoV-2
5'	Q		tag at 5' end of sequence	tag at 5' end of sequence	tag at 5' end of sequence
5'	R		tag at 5' end of sequence	tag at 5' end of sequence	tag at 5' end of sequence
5'	S		tag at 5' end of sequence	tag at 5' end of sequence	tag at 5' end of sequence
5'	T		tag at 5' end of sequence	tag at 5' end of sequence	tag at 5' end of sequence
5'	V	HP Avian Influenza A	tag at 5' end of sequence	tag at 5' end of sequence	tag at 5' end of sequence
5'	W		tag at 5' end of sequence	tag at 5' end of sequence	tag at 5' end of sequence
5'	Y	HP Avian Influenza A	tag at 5' end of sequence	tag at 5' end of sequence	tag at 5' end of sequence
3'	A					3' flanking is rest of GFP
3'	C					3' flanking is rest of GFP
3'	D				SARS-CoV-2	3' flanking is rest of GFP		SARS-CoV-2
3'	E					3' flanking is rest of GFP		SARS-CoV-2
3'	F					3' flanking is rest of GFP
3'	G					3' flanking is rest of GFP	Yellow Fever	Ebola virus
3'	H		SARS-CoV-2, Newcastle Disease			3' flanking is rest of GFP
3'	I	SARS-CoV-2				3' flanking is rest of GFP
3'	K					3' flanking is rest of GFP
3'	L					3' flanking is rest of GFP
3'	M		SARS-CoV-2			3' flanking is rest of GFP
3'	N				SARS-CoV-2	3' flanking is rest of GFP
3'	P			C. botulinum		3' flanking is rest of GFP
3'	Q					3' flanking is rest of GFP		SARS-CoV-2
3'	R					3' flanking is rest of GFP
3'	S					3' flanking is rest of GFP
3'	T		SARS-CoV-2			3' flanking is rest of GFP
3'	V	SARS-CoV-2				3' flanking is rest of GFP
3'	W					3' flanking is rest of GFP
3'	Y					3' flanking is rest of GFP			Total:
	Totals:	6	3	1	2	4	3	5	24

### Sheet: Random extension
	foldon + 5'	foldon + 3'	Secretion Peptide + 3'	Streptavidin + PreScission + 3'	Twin Streptavidin + 3'
Random Sequence	Controlled	Controlled	Controlled	Controlled	Controlled
0	SARS-CoV-2	SARS-CoV-2		C. botulinum
1	HP Avian Influenza A			C. botulinum	HP Avian Influenza A
2				C. botulinum	SARS-CoV-2 / C. botulinum
3	HP Avian Influenza A				SARS-CoV-2
4		SARS-CoV-2		C. botulinum
5			SARS-CoV-2	C. botulinum
6	HP Avian Influenza A	SARS-CoV-2		C. botulinum	SARS-CoV-2
7	HP Avian Influenza A	SARS-CoV-2		C. botulinum
8		SARS-CoV-2		C. botulinum	SARS-CoV-2
9	HP Avian Influenza A			C. botulinum	SARS-CoV-2
Totals:	6	5	1	9	6
